# Identification and design of vinyl sulfone inhibitors against Cryptopain-1 – a cysteine protease from cryptosporidiosis-causing *Cryptosporidium parvum*

**DOI:** 10.1101/332965

**Authors:** Arpita Banerjee

## Abstract

Cryptosporidiosis, a disease marked by diarrhea in adults and stunted growth in children, is associated with the unicellular protozoan pathogen *Cryptosporidium;* often the species *parvum*. Cryptopain-1, a cysteine protease characterized in the genome of *Cryptosporidium parvum*, had been earlier shown to be inhibited by a vinyl sulfone compound called K11777 (or K-777). Cysteine proteases have long been established as valid drug targets, which can be covalently and selectively inhibited by vinyl sulfones. This computational study was initiated to identify purchasable vinyl sulfone compounds, which could possibly inhibit cryptopain-1 with higher efficacy than K11777. Docking simulations screened a number of such possibly better inhibitors. The work was furthered to probe the enzymatic pocket of cryptopain-1, through *in-silico* mutations, to derive a map of receptor-ligand interactions in the docked complexes. The idea was to provide crucial clues to aid the design of inhibitors, which would be able to bind the protease well by making favorable interactions with important residues of the enzyme. The analyses dictated placement of ligands towards the front of the enzymatic cleft, and disfavored interactions deep within. The S1’ and S2 subsites of the enzyme preferred to remain occupied by polar ligand subgroups. Reasonably distanced ring systems and polar backbones of ligands were desired across the cleft. Large as well as inflexible subgroups were not tolerated. Double ringed systems such as substituted napthalene, especially in S1, were exceptions though. The S2 subsite, which is typically a specificity determinant in papain (C1) family cysteine proteases such as cathepsin L-like cryptopain-1, can possibly accommodate polar and hydrophobic ligand subgroups alike.
