## supplementary tables for "Identification and design of vinyl sulfone inhibitors against Cryptopain-1 – a cysteine protease from cryptosporidiosis-causing *Cryptosporidium parvum*"

### Sheet: Sheet1
N17	Q18	K19	N20	C21	G22	S23	C24	W25	A26	F27	F63	C65	D66	G67	G68	T69	M70	L72	A138	A141	D142	Q147	F148	T160	K161	V162	N163	H164	G165	W188	W192	E215
											K11777	K11777		K11777	K11777	K11777		K11777	K11777	K11777	K11777					K11777		K11777				K11777
	10025975	10025975	10025975	10025975	10025975		10025975	10025975					10025975	10025975	10025975	10025975											10025975		10025975	10025975
	11303991	11303991						11303991								11303991			11303991							11303991		11303991	11303991	11303991
1475343	1475343	1475343						1475343								1475343	1475343		1475343								1475343		1475343
	4508639	4508639	4508639	4508639	4508639			4508639							4508639	4508639						4508639					4508639	4508639	4508639	4508639	4508639
5279261	5279261	5279261	5279261					5279261					5279261		5279261		5279261		5279261			5279261					5279261		5279261	5279261	5279261
5279267	5279267	5279267			5279267		5279267	5279267					5279267	5279267	5279267	5279267						5279267					5279267	5279267	5279267	5279267	5279267
	54579435	54579435	54579435	54579435	54579435		54579435	54579435					54579435	54579435	54579435	54579435											54579435	54579435	54579435	54579435
6321066	6321066	6321066			6321066		6321066	6321066					6321066	6321066	6321066	6321066											6321066	6321066	6321066	6321066	6321066
101597384	101597384	101597384			101597384		101597384														101597384	101597384	101597384				101597384	101597384		101597384	101597384
	11186426	11186426					11186426	11186426							11186426		11186426		11186426										11186426	11186426
								11325689							11325689	11325689	11325689		11325689							11325689	11325689		11325689	11325689
	3696205	3696205	3696205	3696205	3696205		3696205	3696205							3696205	3696205	3696205					3696205				3696205	3696205	3696205	3696205	3696205
	4989711	4989711						4989711								4989711	4989711		4989711	4989711						4989711		4989711	4989711
5279262					5279262			5279262						5279262	5279262	5279262	5279262		5279262	5279262	5279262	5279262				5279262	5279262	5279262	5279262	5279262	5279262
5279269	5279269	5279269	5279269	5279269	5279269		5279269	5279269			5279269		5279269	5279269	5279269	5279269	5279269		5279269			5279269				5279269	5279269	5279269	5279269	5279269		5279269
					5471616									5471616		5471616			5471616					5471616	5471616		5471616
																6520483			6520483					6520483	6520483	6520483	6520483	6520483				6520483
71425014	71425014	71425014					71425014	71425014						71425014		71425014			71425014			71425014					71425014	71425014	71425014	71425014
	23520342	23520342	23520342	23520342			23520342																				23520342	23520342		23520342
	11269418	11269418	11269418	11269418	11269418		11269418	11269418					11269418	11269418	11269418	11269418											11269418	11269418	11269418
				1475342	1475342		1475342	1475342				1475342	1475342		1475342	1475342	1475342		1475342							1475342	1475342	1475342	1475342
					5288713			5288713			5288713	5288713			5288713	5288713	5288713		5288713					5288713	5288713	5288713		5288713	5288713	5288713		5288713
	3570939				3570939		3570939	3570939							3570939	3570939	3570939		3570939	3570939	3570939	3570939				3570939	3570939	3570939	3570939	3570939
	3827331	3827331	3827331	3827331	3827331			3827331							3827331	3827331	3827331		3827331	3827331	3827331	3827331				3827331	3827331	3827331	3827331	3827331	3827331
5279260	5279260	5279260					5279260	5279260						5279260	5279260	5279260	5279260		5279260			5279260				5279260	5279260	5279260	5279260	5279260	5279260
							5279264							5279264	5279264	5279264			5279264	5279264	5279264						5279264	5279264		5279264
								5962006							5962006	5962006	5962006		5962006	5962006						5962006			5962006
	71358204			71358204	71358204	71358204	71358204	71358204				71358204	71358204	71358204	71358204	71358204			71358204	71358204	71358204	71358204				71358204	71358204	71358204	71358204	71358204	71358204
90477904	90477904	90477904		90477904	90477904	90477904	90477904	90477904	90477904	90477904		90477904	90477904	90477904						90477904		90477904					90477904	90477904		90477904	90477904
	3673954	3673954	3673954	3673954			3673954	3673954							3673954	3673954	3673954		3673954	3673954	3673954	3673954				3673954		3673954	3673954	3673954
71367133	71367133	71367133	71367133	71367133	71367133		71367133					71367133	71367133	71367133								71367133					71367133	71367133		71367133
11	23	21	11	13	18	2	19	25	1	1	3	6	11	15	22	26	15	1	21	10	8	15		3	3	16	25	25	24	24	10	4
